# SLM-Transform: A Method for Memory-Efficient Indexing of Spectra for Database Search in LC-MS/MS Proteomics

**DOI:** 10.1101/531681

**Authors:** Muhammad Haseeb, Muaaz G. Awan, Alexander S. Cadigan, Fahad Saeed

**Affiliations:** School of Computing and Information Sciences, Florida International University; Department of Computer Science, Western Michigan University; Department of Computer Science, Kalamazoo College

## Abstract

The most commonly used strategy for peptide identification in shotgun LC-MS/MS proteomics involves searching of MS/MS data against an in-silico digested protein sequence database. Typically, the digested peptide sequences are indexed into the memory to allow faster search times. However, subjecting a database to post-translational modifications (PTMs) during digestion results in an exponential increase in the number of peptides and therefore memory consumption. This limits the usage of existing fragment-ion based open-search algorithms for databases with several PTMs. In this paper, we propose a novel fragment-ion indexing technique which is analogous to suffix array transformation and allows constant time querying of indexed ions. We extend our transformation method, called SLM-Transform, by constructing ion buckets that allow querying of *all* indexed ions by mass by only storing information on distribution of ion-frequencies within buckets. The stored information is used with a regression technique to locate the position of ions in constant time. Moreover, the number of theoretical b- and y-ions generated and indexed for each theoretical spectrum are limited. Our results show that SLM-Transform allows indexing of up to 4x peptides than other leading fragment-ion based database search tools within the same memory constraints. We show that SLM-Transform based index allows indexing of over 83 million peptides within 26GB RAM as compared to 80GB required by MSFragger. Finally, we show the constant ion retrieval time for SLM-Transform based index allowing ultrafast peptide search speeds.

Source code will be made available at: https://github.com/pcdslab/slmindex
