## Supplementary Table 5 for "SLM-Transform: A Method for Memory-Efficient Indexing of Spectra for Database Search in LC-MS/MS Proteomics"

### Sheet: Sheet1
								Query Speed in (queries/usec) with varying index size
					Indexed Peptides	Experiment 1	Experiment 2	Experiment 3	Experiment 4	Experiment 5	Experiment 6	Experiment 7	Experiment 8
					27852091	46099.8	42766.4	54159.2	45575	40013.8	38737.7	37320.5	36189.2
					28299954	29890.7	27508.3	33652.6	30855.2	27656.8	27494	26182.6	26286.1
					32326618	34621	34642.8	45431.3	42020.4	37995.3	38986.1	37556.9	37978.8
					39050969	42883.3	38766.4	49197.4	46870.4	40611.5	40425.7	37738.8	38285.1
					45053461	47974.6	42864	54051.9	48265.1	44391.8	43476.8	42261.6	42220.5
					60533503	57674.2	41789.1	54088.6	48884.1	43123.3	42369.5	40065.6	41773.4
					64533503	44566.4	40496.6	50852.5	49185.8	41163.1	41483.7	38405.5	39104.8
					72052105	49148.9	48176.7	59392.6	54124.1	47579.9	47760.3	44017.5	45182.4
					81487778	54922.5	47163.6	61002.9	55811.5	53898.9	52299.4	52010.5	52943.1
					90287985	38775.7	33866.2	43925.8	41730.2	37179.5	37439.4	35277.9	35945.9
